# Class IV plant U-box proteins function redundantly to optimize protein accumulation of receptor-like cytoplasmic kinase BIK1

**DOI:** 10.1101/2025.02.01.635694

**Authors:** Ruoqi Dou, Virginia N. Miguel, Lauren E. Grubb, Mansuba Rana, Brandon Saltzman, Jacqueline Monaghan

## Abstract

In *Arabidopsis thaliana*, the receptor-like cytoplasmic kinase BOTRYTIS INDUCED KINASE 1 (BIK1) is a direct substrate of multiple transmembrane immune receptor kinases and plays a crucial role in immune signal transduction. Inactive BIK1 is poly-ubiquitinated and degraded by the 26S proteasome, which is thought to optimize BIK1 levels in naive cells and may protect against inappropriately high immune responses. Here, we provide biochemical and genetic evidence that supports redundant roles between related Plant U-Box (PUB) proteins PUB22, PUB23, PUB24, PUB25, and PUB26 in BIK1 turnover.
