## Supplemental Table S1 for "Class IV plant U-box proteins function redundantly to optimize protein accumulation of receptor-like cytoplasmic kinase BIK1"

### Sheet: Germplasm
Table S1: Germplasm, reagents, clones, and primers generated in this study.
AGI	Gene IDs	Species	Line Name	ABRC Code	Genotyping primers (5'-3')			Citation
N/A	N/A	Arabidopsis thaliana Col-0	Col-0 WT	N/A	N/A			N/A
At3g52450	PUB22	Arabidopsis thaliana Col-0	pub22 pub23 pub24	SALK_072621	CATCCTCGAATGAAAGAATGC	CTCTCACAAGGCGACAAGATC	ATTTTGCCGATTTCGGAAC	Trujillo et al., 2008
At2g35930	PUB23			SALK_133841	TCACCCCGAATCACACTCTAC	TTTTCATCAGCAGGGATATGC	ATTTTGCCGATTTCGGAAC
At3g11840	PUB24			SALK_041046	AAACGTTGCAGAAGCTTGAAG	TCGATTGAGGATTGATCGATC	ATTTTGCCGATTTCGGAAC
At3g19380	PUB25	Arabidopsis thaliana Col-0	pub25 pub26	SALK_147032	GATCGCAGCTCATAACGCTAC	CATGTCGATACCAAATTTGCC	ATTTTGCCGATTTCGGAAC	Wang et al., 2018
At1g49780	PUB26			GABI_270G01	TGCGTGGTTCTAAACCAAAAC	ACACTCCGTCTCCGTCATATG	ATATTGACCATCATACTCATTGC
At3g52450	PUB22	Arabidopsis thaliana Col-0	pub22 pub23 pub24 pub25 pub26	SALK_072621	as above			This study; crossed by LEG; genotyped by LEG, MR, and JM.
At2g35930	PUB23			SALK_133841
At3g11840	PUB24			SALK_041046
At3g19380	PUB25			SALK_147032
At1g49780	PUB26			GABI_270G01

### Sheet: Reagents
Table S1: Germplasm, reagents, clones, and primers generated in this study.
Reagent or Resource	Source	Identifier
Antibodies
Mouse anti-GST	Sigma	SAB4200237
Mouse anti-Ub (P4D1)	Cell Signaling	3936S
Goat anti-mouse-HRP	Sigma	A0168
Bacterial and Virus Strains
Escherichia coli Top10	Widely available	N/A
Escherichia coli BL21	Widely available	N/A
Proteins and Peptides
rhHA-Ubiquitin	R&D Systems	U110
Elf18 [SKEKFERTKPHVNGTIG]	EZBiolab	N/A (custom)
Flg22 [QRLSTGSRINSAKDDAAGLQIA]	EZBiolab	N/A (custom)
Critical Commercial Assays and Reagents
HisPur™ Ni-NTA resin	Thermo Fisher Scientific	25215
Amylose Resin	BioLabs	10213828
Glutathione agarose beads	Sigma Aldrich	G4510
Amicon centrifugal Ultra-4 filter units	Millipore Sigma	50 kDa MWCO (UFC805024)
ECL Clarity Substrate	Bio-Rad	1705061
Polyvinylidene difluoride (PVDF) membranes	Bio-Rad	1620177
Coomassie Brilliant Blue (CBB R-250)	Schwarz/Mann Biotech	821616

### Sheet: Clones
Table S1: Germplasm, reagents, clones, and primers generated in this study.
AGI	Gene IDs	Clone name	Cloning details	Resistance	Citation
AT3G52450	AtPUB22	pMAL-c2x-pT7:MBP-PUB22	pMAL-c2x vector for T7-driven expression of MBP-tagged recombinant protein in E. coli for purification; see citation for cloning details.	Carbenicillin	Furlan et al., 2017
AT2G35930	AtPUB23	pGEX4T-1-pT7:GST-PUB23	pGex4T-1 vector for T7-driven expression of GST-tagged recombinant protein in E. coli for purification; see citation for cloning details.	Carbenicillin	Trujillo et al., 2008
AT3G11840	AtPUB24	pMAL-c2x-pT7:MBP-PUB24	pMAL-c2x vector for T7-driven expression of MBP-tagged recombinant protein in E. coli for purification; see citation for cloning details.	Carbenicillin	Furlan et al., 2017
AT3G19380	AtPUB25	pMAL-c2x-pT7:MBP-PUB25	pMAL-c2x vector for T7-driven expression of MBP-tagged recombinant protein in E. coli for purification; see citation for cloning details.	Carbenicillin	Bredow et al., 2021
AT1G49780	AtPUB26	pMAL-c2x-pT7:MBP-PUB26	pMAL-c2x vector for T7-driven expression of MBP-tagged recombinant protein in E. coli for purification; see citation for cloning details.	Carbenicillin	Bredow et al., 2021
At2g39660	AtBIK1	pGex6p.1-pT7:GST-AtBIK1	pGex6p.1 vector for T7-driven expression of GST-tagged recombinant protein in E. coli for purification; see citation for cloning details.	Carbenicillin	Bredow et al., 2021
		pGex6p.1-pT7:GST-AtBIK1-K105A/K106A	pGex6p.1 vector for T7-driven expression of GST-tagged recombinant protein in E. coli for purification; see citation for cloning details.	Carbenicillin	Bredow et al., 2021
At2g30110	AtUBA1	pDEST17-pT7:His6-AtUBA1	pDEST17 vector for T7-driven expression of His6-tagged recombinant protein in E. coli for purification; see citation for cloning details.	Carbenicillin	Turek et al., 2018
At5g41700	AtUBC8	pDEST17-pT7:His6-AtUBC8	pDEST17 vector for T7-driven expression of His6-tagged recombinant protein in E. coli for purification; see citation for cloning details.	Carbenicillin	Turek et al., 2018
At5g66210	AtCPK28	pET28a(+)-pT7:His6-AtCPK28	pET28a(+) vector for T7-driven expression of His6-tagged recombinant protein in E. coli for purification; see citation for cloning details.	Kanamycin	Bredow et al., 2021
